# The transcriptome of *Schistosoma mansoni* developing eggs reveals key mediators in pathogenesis and life cycle propagation

**DOI:** 10.1101/2021.05.20.444946

**Authors:** Zhigang Lu, Geetha Sankaranarayanan, Kate Rawlinson, Victoria Offord, Paul J. Brindley, Matt Berriman, Gabriel Rinaldi

## Abstract

Schistosomiasis, the most important helminthic disease of humanity, is caused by infection with parasitic flatworms of the genus *Schistosoma*. The disease is driven by the eggs laid by the parasites and becoming trapped in host tissues, followed by inflammation and granuloma formation. Despite abundant transcriptome data for most developmental stages of the three main human-infective schistosome species, i.e. *Schistosoma mansoni, S. japonicum* and *S. haematobium*, the transcriptomic profiles of developing eggs remain largely unexplored. In this study, we performed RNAseq of *S. mansoni* eggs laid *in vitro* during early and late embryogenesis (days 1-3 and 3-6 post-oviposition, respectively). Analysis of the transcriptomes identified hundreds of up-regulated genes during the later stage, including venom allergen-like (VAL) proteins, well-established host immunomodulators, and genes involved in organogenesis of the miracidium larva. In addition, the transcriptomes of the *in vitro* laid eggs were compared with existing publicly available RNA-seq dataset from *S. mansoni* eggs collected from the livers of murine hosts. Analysis of enriched GO terms and pathway annotations revealed cell division and protein synthesis processes associated with early embryogenesis, whereas cellular metabolic processes, microtubule-based movement, and microtubule cytoskeleton organization were found enriched in the later developmental time point. This is the first transcriptomic analysis of *S. mansoni* embryonic development, and will facilitate our understanding of infection pathogenesis, miracidia development and life cycle progression of schistosomes.
