## Supplementary Table S1 for "The transcriptome of *Schistosoma mansoni* developing eggs reveals key mediators in pathogenesis and life cycle propagation"

### Sheet: Sheet1
Table S1: RNA-Seq mapping statistics
sample	total raw reads	unique-mapped reads	multi-mapped reads	mapping rate	Accession number
Liver egg	362031	169862	25623	0.54	Anderson et al., 2015
D3_1.1	320152	138950	14308	0.4787	ERS6408909
D3_1.4	203329	94614	9879	0.5139	ERS6408911
D3_2.1	1966122	824697	78315	0.4593	ERS6408912
D3_2.4	769666	301575	31323	0.4325	ERS6408914
D3_3.1	1676347	703123	62041	0.4564	ERS6408913
D3_3.4	1360373	578377	52641	0.4639	ERS6408915
D6_1.1	3121527	1668997	268430	0.6207	ERS6408916
D6_1.4	1836995	885555	133447	0.5547	ERS6408918
D6_2.1	3336385	1609072	278640	0.5658	ERS6408917
D6_2.4	2082312	875463	154127	0.4944	ERS6408919
D6_3.1	1037702	504667	72133	0.5558	ERS6408920
D6_3.4	265924	135089	19586	0.5817	ERS6408921
