## Supplementary Table S2 for "The transcriptome of *Schistosoma mansoni* developing eggs reveals key mediators in pathogenesis and life cycle propagation"

### Sheet: Sheet1
Table S2: Pearson's correlations between biological replicates
	Liver	D3_1.1	D3_2.1	D3_3.1	D6_1.1	D6_2.1	D6_3.1
Liver	1	0.368	0.294	0.336	0.27	0.241	0.335
D3_1.1	0.368	1	0.832	0.886	0.674	0.652	0.762
D3_2.1	0.294	0.832	1	0.926	0.774	0.857	0.89
D3_3.1	0.336	0.886	0.926	1	0.766	0.796	0.839
D6_1.1	0.27	0.674	0.774	0.766	1	0.899	0.835
D6_2.1	0.241	0.652	0.857	0.796	0.899	1	0.92
D6_3.1	0.335	0.762	0.89	0.839	0.835	0.92	1
Note: gene raw read counts were used for the calculation
