## Supplementary Table S5 for "The transcriptome of *Schistosoma mansoni* developing eggs reveals key mediators in pathogenesis and life cycle propagation"

### Sheet: somule markers
Overlapping between up-regulated genes (D6 vs D3) and marker genes in schistosomule
98 common elements in "somule muscles" and "D6-D3-up":	282 common elements in "somule neurons" and "D6-D3-up":	99 common elements in "somule parenchyma" and "D6-D3-up":	45 common elements in "somule stem/germinal cell" and "D6-D3-up":
Smp_001950	Smp_000320	Smp_004820	Smp_054840
Smp_005880	Smp_001080	Smp_011830	Smp_319500
Smp_006860	Smp_001610	Smp_015980	Smp_032000
Smp_015980	Smp_002950	Smp_016600	Smp_313630
Smp_016600	Smp_003330	Smp_017730	Smp_019750
Smp_018250	Smp_004190	Smp_027430	Smp_136590
Smp_018440	Smp_004710	Smp_028060	Smp_048830
Smp_020550	Smp_004730	Smp_030260	Smp_059090
Smp_024820	Smp_010820	Smp_033000	Smp_346530
Smp_028410	Smp_012670	Smp_033330	Smp_334410
Smp_028690	Smp_015630	Smp_033930	Smp_323660
Smp_031770	Smp_016600	Smp_034120	Smp_044800
Smp_034420	Smp_017730	Smp_034420	Smp_146420
Smp_034530	Smp_018170	Smp_035300	Smp_336350
Smp_034550	Smp_018440	Smp_038300	Smp_039600
Smp_038440	Smp_020080	Smp_041550	Smp_130020
Smp_043110	Smp_021370	Smp_045560	Smp_144240
Smp_043120	Smp_022430	Smp_046800
Smp_044060	Smp_024370	Smp_053700
Smp_047650	Smp_026230	Smp_057060
Smp_052290	Smp_026560	Smp_063330
Smp_068280	Smp_028060	Smp_064330
Smp_068510	Smp_028360	Smp_065370
Smp_073140	Smp_028670	Smp_070020
Smp_074590	Smp_030440	Smp_070780
Smp_076400	Smp_030870	Smp_074410
Smp_085080	Smp_033000	Smp_078230
Smp_092020	Smp_033330	Smp_083240
Smp_096410	Smp_034120	Smp_085290
Smp_105020	Smp_034420	Smp_086030
Smp_105220	Smp_034550	Smp_088240
Smp_106110	Smp_035220	Smp_088270
Smp_124740	Smp_035500	Smp_089570
Smp_125480	Smp_037120	Smp_105220
Smp_126240	Smp_037960	Smp_125070
Smp_126360	Smp_038300	Smp_126260
Smp_126480	Smp_041550	Smp_127280
Smp_127940	Smp_043650	Smp_128000
Smp_131350	Smp_044060	Smp_130300
Smp_132670	Smp_045650	Smp_131080
Smp_134140	Smp_045990	Smp_135010
Smp_135010	Smp_046120	Smp_135100
Smp_136540	Smp_049610	Smp_136640
Smp_136710	Smp_050220	Smp_136700
Smp_136920	Smp_050760	Smp_136850
Smp_138510	Smp_051090	Smp_141390
Smp_139100	Smp_051410	Smp_141610
Smp_139330	Smp_052150	Smp_141660
Smp_140560	Smp_053420	Smp_141680
Smp_145460	Smp_054330	Smp_144560
Smp_148180	Smp_054620	Smp_145460
Smp_150140	Smp_054810	Smp_150120
Smp_153170	Smp_055220	Smp_151020
Smp_153640	Smp_055630	Smp_153540
Smp_154600	Smp_059570	Smp_154760
Smp_159190	Smp_059600	Smp_156910
Smp_164380	Smp_059670	Smp_157950
Smp_167140	Smp_059780	Smp_159340
Smp_167650	Smp_060160	Smp_162250
Smp_168730	Smp_060700	Smp_162380
Smp_173010	Smp_061050	Smp_167070
Smp_176310	Smp_061940	Smp_171140
Smp_194090	Smp_062900	Smp_174720
Smp_196090	Smp_064430	Smp_179560
Smp_200190	Smp_067010	Smp_179590
Smp_202470	Smp_068500	Smp_181150
Smp_212410	Smp_068510	Smp_181230
Smp_241470	Smp_070020	Smp_194090
Smp_243900	Smp_070100	Smp_194720
Smp_244040	Smp_071050	Smp_200190
Smp_244490	Smp_071390	Smp_202980
Smp_244960	Smp_073270	Smp_203280
Smp_245820	Smp_074410	Smp_203950
Smp_246970	Smp_074590	Smp_204070
Smp_247170	Smp_076860	Smp_204260
Smp_302290	Smp_077980	Smp_212720
Smp_304000	Smp_078040	Smp_214070
Smp_305740	Smp_079010	Smp_245490
Smp_305870	Smp_079420	Smp_307010
Smp_306980	Smp_083240	Smp_316820
Smp_307010	Smp_086830	Smp_317690
Smp_311170	Smp_087560	Smp_318890
Smp_315780	Smp_088240	Smp_320240
Smp_320540	Smp_088940	Smp_321770
Smp_326410	Smp_092020	Smp_321910
Smp_334180	Smp_093220	Smp_322000
Smp_335980	Smp_100350	Smp_328110
Smp_340210	Smp_101970	Smp_331630
Smp_340760	Smp_102160	Smp_333600
Smp_341900	Smp_103920	Smp_334120
Smp_341930	Smp_104710	Smp_337250
Smp_342090	Smp_104730	Smp_337660
Smp_342190	Smp_105220	Smp_340060
Smp_343120	Smp_106110	Smp_341790
Smp_343680	Smp_121600	Smp_343650
Smp_346280	Smp_123190	Smp_344800
Smp_346500	Smp_123870	Smp_344810
Smp_347460	Smp_124290	Smp_345500
	Smp_126990	Smp_347270
	Smp_127460
	Smp_127930
	Smp_127940
	Smp_128610
	Smp_129240
	Smp_130080
	Smp_130300
	Smp_131050
	Smp_132390
	Smp_134140
	Smp_134500
	Smp_134950
	Smp_135100
	Smp_135250
	Smp_136190
	Smp_137940
	Smp_137950
	Smp_138600
	Smp_140000
	Smp_140370
	Smp_140560
	Smp_141280
	Smp_141660
	Smp_141960
	Smp_141980
	Smp_142160
	Smp_142740
	Smp_143270
	Smp_143780
	Smp_144310
	Smp_145300
	Smp_146280
	Smp_147160
	Smp_147470
	Smp_148250
	Smp_148790
	Smp_149110
	Smp_149180
	Smp_149320
	Smp_149520
	Smp_150120
	Smp_150140
	Smp_150220
	Smp_150580
	Smp_150750
	Smp_151020
	Smp_151040
	Smp_151190
	Smp_151820
	Smp_152960
	Smp_153530
	Smp_153540
	Smp_153750
	Smp_154740
	Smp_154850
	Smp_155040
	Smp_155290
	Smp_156720
	Smp_158660
	Smp_158690
	Smp_158770
	Smp_159190
	Smp_159340
	Smp_159780
	Smp_159790
	Smp_159930
	Smp_161450
	Smp_162380
	Smp_163840
	Smp_164070
	Smp_164150
	Smp_164380
	Smp_164760
	Smp_165060
	Smp_168270
	Smp_168730
	Smp_170150
	Smp_170450
	Smp_173010
	Smp_175900
	Smp_176100
	Smp_176310
	Smp_179560
	Smp_179940
	Smp_180350
	Smp_180580
	Smp_181150
	Smp_181270
	Smp_181450
	Smp_182620
	Smp_193610
	Smp_194050
	Smp_194280
	Smp_196090
	Smp_196810
	Smp_197230
	Smp_197690
	Smp_198890
	Smp_200190
	Smp_200240
	Smp_200610
	Smp_201700
	Smp_203190
	Smp_204260
	Smp_212410
	Smp_212780
	Smp_241950
	Smp_242670
	Smp_243900
	Smp_244040
	Smp_244080
	Smp_244230
	Smp_244320
	Smp_245100
	Smp_245320
	Smp_245400
	Smp_245510
	Smp_245600
	Smp_245940
	Smp_246970
	Smp_247190
	Smp_248020
	Smp_300840
	Smp_301800
	Smp_302290
	Smp_305030
	Smp_305740
	Smp_305760
	Smp_306980
	Smp_307090
	Smp_310470
	Smp_315740
	Smp_316660
	Smp_317130
	Smp_318210
	Smp_318890
	Smp_319650
	Smp_320240
	Smp_321250
	Smp_321770
	Smp_322040
	Smp_322460
	Smp_323690
	Smp_324630
	Smp_327260
	Smp_327570
	Smp_328110
	Smp_329650
	Smp_331390
	Smp_331420
	Smp_331470
	Smp_332650
	Smp_333190
	Smp_333600
	Smp_333650
	Smp_333710
	Smp_333720
	Smp_333880
	Smp_334030
	Smp_334490
	Smp_334740
	Smp_335570
	Smp_335980
	Smp_336010
	Smp_337220
	Smp_337260
	Smp_337370
	Smp_340830
	Smp_342080
	Smp_342090
	Smp_342420
	Smp_342470
	Smp_342880
	Smp_342920
	Smp_343220
	Smp_343470
	Smp_343710
	Smp_344620
	Smp_344810
	Smp_345490
	Smp_346540
	Smp_347210
	Smp_347500
