## Supplementary Table S6 for "The transcriptome of *Schistosoma mansoni* developing eggs reveals key mediators in pathogenesis and life cycle propagation"

### Sheet: D6-D3_up
Enriched functions in genes that are significantly up-regulated in D6 compared to D3
Category	Accession	Term	Annotated	Significant	FDR	genes
GO
BP	GO:0007017	microtubule-based process	103	50	5.6e-16	Smp_019310,Smp_028360,Smp_030910,Smp_034920,Smp_035220,Smp_045010,Smp_077310,Smp_078040,Smp_079960,Smp_079970,Smp_086470,Smp_086480,Smp_095480,Smp_103140,Smp_103790,Smp_130810,Smp_132300,Smp_136190,Smp_140570,Smp_142670,Smp_153140,Smp_156860,Smp_159790,Smp_159840,Smp_165820,Smp_174520,Smp_176300,Smp_197070,Smp_200180,Smp_200190,Smp_245220,Smp_302860,Smp_303940,Smp_305720,Smp_312630,Smp_313980,Smp…
	GO:0007018	microtubule-based movement	35	19	7.7e-11	Smp_034920,Smp_035220,Smp_130810,Smp_132300,Smp_140570,Smp_142670,Smp_153140,Smp_159790,Smp_159840,Smp_165820,Smp_176300,Smp_197070,Smp_245220,Smp_303940,Smp_305720,Smp_332890,Smp_337220,Smp_345620,Smp_346580
	GO:0006811	ion transport	186	38	1.7e-06	Smp_004190,Smp_004730,Smp_015630,Smp_015980,Smp_019750,Smp_022430,Smp_036010,Smp_037960,Smp_064330,Smp_096480,Smp_127940,Smp_130300,Smp_136710,Smp_139330,Smp_141660,Smp_144310,Smp_146750,Smp_155040,Smp_157790,Smp_161450,Smp_162680,Smp_175020,Smp_176100,Smp_176310,Smp_197640,Smp_203280,Smp_212410,Smp_245320,Smp_245600,Smp_300560,Smp_305740,Smp_317130,Smp_333600,Smp_333650,Smp_334180,Smp_342190,Smp…
	GO:0007165	signal transduction	304	42	0.0051	Smp_000340,Smp_020080,Smp_044060,Smp_045990,Smp_059570,Smp_073270,Smp_099670,Smp_105090,Smp_105480,Smp_125420,Smp_134140,Smp_134490,Smp_134500,Smp_135500,Smp_141980,Smp_142740,Smp_152280,Smp_153640,Smp_154850,Smp_156500,Smp_159930,Smp_163080,Smp_165940,Smp_167140,Smp_167650,Smp_172640,Smp_173010,Smp_179590,Smp_180350,Smp_193610,Smp_202470,Smp_204070,Smp_246970,Smp_247920,Smp_301180,Smp_303330,Smp…
	GO:0006518	peptide metabolic process	177	7	0.0065	Smp_004820,Smp_010820,Smp_037120,Smp_145300,Smp_315740,Smp_333880,Smp_340210
	GO:0007155	cell adhesion	52	9	0.0093	Smp_167070,Smp_245490,Smp_266760,Smp_301800,Smp_314000,Smp_314010,Smp_331850,Smp_334220,Smp_336180
	GO:0006508	proteolysis	184	23	0.0139	Smp_000650,Smp_004820,Smp_030350,Smp_032000,Smp_077980,Smp_088270,Smp_129230,Smp_141610,Smp_149400,Smp_167070,Smp_167640,Smp_182620,Smp_194090,Smp_212390,Smp_214190,Smp_241470,Smp_244820,Smp_246540,Smp_314000,Smp_314010,Smp_331850,Smp_336180,Smp_340060
	GO:0007186	G protein-coupled receptor signaling pat...	64	12	0.026	Smp_020080,Smp_073270,Smp_099670,Smp_125420,Smp_163080,Smp_172640,Smp_173010,Smp_180350,Smp_193610,Smp_202470,Smp_204070,Smp_336010
	GO:0015986	ATP synthesis coupled proton transport	13	4	0.0363	Smp_015980,Smp_019750,Smp_064330,Smp_203280
MF	GO:0005509	calcium ion binding	178	55	9.1e-14	Smp_000180,Smp_017870,Smp_018940,Smp_026560,Smp_027430,Smp_033000,Smp_033010,Smp_034550,Smp_039600,Smp_045010,Smp_045360,Smp_045500,Smp_045560,Smp_068510,Smp_086470,Smp_086480,Smp_096390,Smp_096410,Smp_106110,Smp_132670,Smp_134950,Smp_135970,Smp_136640,Smp_136850,Smp_137750,Smp_144560,Smp_146280,Smp_146650,Smp_146690,Smp_153540,Smp_154760,Smp_156180,Smp_158150,Smp_159160,Smp_159780,Smp_164100,Smp…
	GO:0003777	microtubule motor activity	33	18	7.6e-10	Smp_034920,Smp_035220,Smp_130810,Smp_132300,Smp_140570,Smp_153140,Smp_159790,Smp_159840,Smp_165820,Smp_176300,Smp_197070,Smp_245220,Smp_303940,Smp_305720,Smp_332890,Smp_337220,Smp_345620,Smp_346580
	GO:0004114	3',5'-cyclic-nucleotide phosphodiesterase activity	11	7	3.9e-05	Smp_044060,Smp_134140,Smp_134500,Smp_135500,Smp_141980,Smp_153640,Smp_179590
	GO:0016887	ATPase activity	75	14	6.9e-05	Smp_064330,Smp_130300,Smp_130810,Smp_136710,Smp_137890,Smp_153140,Smp_165820,Smp_176300,Smp_181150,Smp_245220,Smp_332890,Smp_337220,Smp_343120,Smp_345620
	GO:0004497	monooxygenase activity	6	5	8.3e-05	Smp_007690,Smp_056370,Smp_145300,Smp_174920,Smp_333880
	GO:0005515	protein binding	1331	178	8.6e-05	Smp_000300,Smp_000650,Smp_001160,Smp_003190,Smp_003930,Smp_006860,Smp_007670,Smp_008660,Smp_008710,Smp_010820,Smp_013080,Smp_020550,Smp_030350,Smp_034550,Smp_035220,Smp_035260,Smp_038440,Smp_039650,Smp_042340,Smp_042530,Smp_042740,Smp_044800,Smp_045300,Smp_050220,Smp_060160,Smp_062020,Smp_062970,Smp_063630,Smp_068280,Smp_079420,Smp_080320,Smp_086030,Smp_093220,Smp_094480,Smp_103920,Smp_104730,Smp…
	GO:0016705	oxidoreductase activity, acting on paired donors, with incorporation or reduction of molecular oxygen	11	6	0.00047	Smp_007690,Smp_056370,Smp_068280,Smp_145300,Smp_174920,Smp_333880
	GO:0005200	structural constituent of cytoskeleton	16	7	0.00083	Smp_078040,Smp_079960,Smp_079970,Smp_103140,Smp_103790,Smp_313980,Smp_313990
	GO:0005216	ion channel activity	91	23	0.00116	Smp_004730,Smp_015630,Smp_037960,Smp_096480,Smp_139330,Smp_141660,Smp_144310,Smp_155040,Smp_157790,Smp_161450,Smp_162680,Smp_175020,Smp_176310,Smp_197640,Smp_212410,Smp_245320,Smp_300560,Smp_305740,Smp_333600,Smp_333650,Smp_334180,Smp_342190,Smp_342860
	GO:0022848	acetylcholine-gated cation-selective channel activity	9	5	0.00131	Smp_037960,Smp_139330,Smp_157790,Smp_176310,Smp_305740
	GO:0004181	metallocarboxypeptidase activity	7	4	0.00374	Smp_088270,Smp_167640,Smp_182620,Smp_246540
	GO:0008017	microtubule binding	29	8	0.01019	Smp_035220,Smp_132300,Smp_136190,Smp_140570,Smp_159790,Smp_197070,Smp_305720,Smp_346580
	GO:0016757	transferase activity, transferring glyco...	89	12	0.01861	Smp_008490,Smp_009810,Smp_021370,Smp_125150,Smp_133700,Smp_137740,Smp_149820,Smp_157950,Smp_171620,Smp_308140,Smp_313760,Smp_347540
	GO:0019205	nucleobase-containing compound kinase ac...	19	7	0.01973	Smp_061940,Smp_071390,Smp_137940,Smp_153530,Smp_163660,Smp_168270,Smp_197230
	GO:0015662	ATPase activity, coupled to transmembran...	6	3	0.02003	Smp_130300,Smp_136710,Smp_343120
	GO:0019887	protein kinase regulator activity	8	3	0.04751	Smp_079010,Smp_131050,Smp_151040
KEGG Pathways
Metabolism	map00230	Purine_metabolism	58	15	0.024	Smp_061940,Smp_071390,Smp_163660,Smp_197230,Smp_153530,Smp_137940,Smp_134140,Smp_141980,Smp_179590,Smp_134500,Smp_151190,Smp_135500,Smp_153640,Smp_044060,Smp_323540
Genetic Information Processing	none
Environmental Information Processing	none
Cellular Processes	none
Organismal Systems	map04962	Vasopressin-regulated_water_reabsorption	35	13	0.0075	Smp_164380,Smp_345620,Smp_306610,Smp_159340,Smp_174520,Smp_200180,Smp_200190,Smp_302860,Smp_312630,Smp_319410,Smp_320210,Smp_341810,Smp_123870
Pfam
	PF01221	Dynein_light	41	21	0	Smp_019310,Smp_030910,Smp_045010,Smp_077310,Smp_086470,Smp_086480,Smp_095480,Smp_174520,Smp_200180,Smp_200190,Smp_302860,Smp_312630,Smp_319410,Smp_320210,Smp_320300,Smp_320310,Smp_320330,Smp_324770,Smp_337030,Smp_341810,Smp_342120
	PF03028	Dynein_heavy	12	11	0	Smp_034920,Smp_130810,Smp_153140,Smp_159840,Smp_165820,Smp_176300,Smp_245220,Smp_303940,Smp_332890,Smp_337220,Smp_345620
	PF08393	DHC_N2	12	11	0	Smp_034920,Smp_130810,Smp_153140,Smp_159840,Smp_165820,Smp_176300,Smp_245220,Smp_303940,Smp_332890,Smp_337220,Smp_345620
	PF12774	AAA_6	12	11	0	Smp_034920,Smp_130810,Smp_153140,Smp_159840,Smp_165820,Smp_176300,Smp_245220,Smp_303940,Smp_332890,Smp_337220,Smp_345620
	PF12775	AAA_7	12	11	0	Smp_034920,Smp_130810,Smp_153140,Smp_159840,Smp_165820,Smp_176300,Smp_245220,Smp_303940,Smp_332890,Smp_337220,Smp_345620
	PF12777	MT	12	11	0	Smp_034920,Smp_130810,Smp_153140,Smp_159840,Smp_165820,Smp_176300,Smp_245220,Smp_303940,Smp_332890,Smp_337220,Smp_345620
	PF12780	AAA_8	12	11	0	Smp_034920,Smp_130810,Smp_153140,Smp_159840,Smp_165820,Smp_176300,Smp_245220,Smp_303940,Smp_332890,Smp_337220,Smp_345620
	PF12781	AAA_9	12	11	0	Smp_034920,Smp_130810,Smp_153140,Smp_159840,Smp_165820,Smp_176300,Smp_245220,Smp_303940,Smp_332890,Smp_337220,Smp_345620
	PF13499	EF-hand_7	57	24	0	Smp_000180,Smp_018940,Smp_026560,Smp_033000,Smp_033010,Smp_039600,Smp_045010,Smp_068510,Smp_096390,Smp_096410,Smp_106110,Smp_134950,Smp_135970,Smp_136640,Smp_136850,Smp_137750,Smp_144560,Smp_146280,Smp_158150,Smp_318260,Smp_340490,Smp_343710,Smp_345240,Smp_346540
	PF07728	AAA_5	10	8	0.016	Smp_130810,Smp_153140,Smp_165820,Smp_176300,Smp_245220,Smp_332890,Smp_337220,Smp_345620
	PF03148	Tektin	6	6	0.0438	Smp_046410,Smp_059600,Smp_162540,Smp_165950,Smp_170210,Smp_343970
	PF03953	Tubulin_C	13	8	0.049	Smp_028360,Smp_078040,Smp_079960,Smp_079970,Smp_103140,Smp_103790,Smp_313980,Smp_313990
InterPro
	IPR001372	Dynein_light_chain,_type_1/2	41	21	0	Smp_019310,Smp_030910,Smp_045010,Smp_077310,Smp_086470,Smp_086480,Smp_095480,Smp_174520,Smp_200180,Smp_200190,Smp_302860,Smp_312630,Smp_319410,Smp_320210,Smp_320300,Smp_320310,Smp_320330,Smp_324770,Smp_337030,Smp_341810,Smp_342120
	IPR002048	EF-hand_domain	99	39	0	Smp_000180,Smp_017870,Smp_018940,Smp_026560,Smp_027430,Smp_033000,Smp_033010,Smp_034550,Smp_039600,Smp_045010,Smp_068510,Smp_086470,Smp_086480,Smp_096390,Smp_096410,Smp_106110,Smp_132670,Smp_134950,Smp_135970,Smp_136640,Smp_136850,Smp_137750,Smp_144560,Smp_146280,Smp_146650,Smp_153540,Smp_156180,Smp_158150,Smp_159160,Smp_180430,Smp_214190,Smp_318260,Smp_337030,Smp_340210,Smp_340490,Smp_341900,Smp…
	IPR004273	Dynein_heavy_chain_region_D6_P-loop_domain	12	11	0	Smp_034920,Smp_130810,Smp_153140,Smp_159840,Smp_165820,Smp_176300,Smp_245220,Smp_303940,Smp_332890,Smp_337220,Smp_345620
	IPR011992	EF-hand_domain_pair	125	48	0	Smp_000180,Smp_017870,Smp_018940,Smp_026560,Smp_027430,Smp_033000,Smp_033010,Smp_034550,Smp_039600,Smp_044800,Smp_045010,Smp_068510,Smp_077310,Smp_086470,Smp_086480,Smp_096390,Smp_096410,Smp_097490,Smp_106110,Smp_132670,Smp_134950,Smp_135970,Smp_136640,Smp_136850,Smp_137750,Smp_144560,Smp_146280,Smp_146650,Smp_153540,Smp_156180,Smp_158150,Smp_158770,Smp_159160,Smp_165660,Smp_171010,Smp_180430,Smp…
	IPR013602	Dynein_heavy_chain,_domain-2	12	11	0	Smp_034920,Smp_130810,Smp_153140,Smp_159840,Smp_165820,Smp_176300,Smp_245220,Smp_303940,Smp_332890,Smp_337220,Smp_345620
	IPR018247	EF-Hand_1,_calcium-binding_site	81	30	0	Smp_000180,Smp_017870,Smp_026560,Smp_027430,Smp_033000,Smp_033010,Smp_039600,Smp_045010,Smp_068510,Smp_086470,Smp_086480,Smp_096390,Smp_096410,Smp_106110,Smp_132670,Smp_134950,Smp_135970,Smp_136640,Smp_136850,Smp_137750,Smp_144560,Smp_146280,Smp_153540,Smp_158150,Smp_318260,Smp_340490,Smp_341900,Smp_343710,Smp_345240,Smp_346540
	IPR024317	Dynein_heavy_chain,_AAA_module_D4	12	11	0	Smp_034920,Smp_130810,Smp_153140,Smp_159840,Smp_165820,Smp_176300,Smp_245220,Smp_303940,Smp_332890,Smp_337220,Smp_345620
	IPR024743	Dynein_heavy_chain,_coiled_coil_stalk	12	11	0	Smp_034920,Smp_130810,Smp_153140,Smp_159840,Smp_165820,Smp_176300,Smp_245220,Smp_303940,Smp_332890,Smp_337220,Smp_345620
	IPR035699	Dynein_heavy_chain,_hydrolytic_ATP-binding_dynein_motor_region	12	11	0	Smp_034920,Smp_130810,Smp_153140,Smp_159840,Smp_165820,Smp_176300,Smp_245220,Smp_303940,Smp_332890,Smp_337220,Smp_345620
	IPR035706	Dynein_heavy_chain,_ATP-binding_dynein_motor_region	12	11	0	Smp_034920,Smp_130810,Smp_153140,Smp_159840,Smp_165820,Smp_176300,Smp_245220,Smp_303940,Smp_332890,Smp_337220,Smp_345620
	IPR001611	Leucine-rich_repeat	70	23	0.0072	Smp_008710,Smp_086030,Smp_120380,Smp_123230,Smp_123470,Smp_124380,Smp_135550,Smp_136050,Smp_138690,Smp_141280,Smp_141350,Smp_144370,Smp_146650,Smp_150750,Smp_153220,Smp_244110,Smp_244670,Smp_267130,Smp_301570,Smp_308820,Smp_327970,Smp_334740,Smp_345150
	IPR013783	Immunoglobulin-like_fold	143	38	0.0072	Smp_017730,Smp_020550,Smp_035040,Smp_052290,Smp_105020,Smp_126000,Smp_126240,Smp_127870,Smp_140110,Smp_144130,Smp_146690,Smp_147110,Smp_152960,Smp_153170,Smp_154760,Smp_164760,Smp_165060,Smp_165230,Smp_181180,Smp_244080,Smp_245680,Smp_245820,Smp_246650,Smp_247190,Smp_303980,Smp_304000,Smp_308820,Smp_316660,Smp_317420,Smp_332470,Smp_334390,Smp_337650,Smp_342880,Smp_343680,Smp_345390,Smp_345880,Smp…
	IPR011704	ATPase,_dynein-related,_AAA_domain	10	8	0.0198	Smp_130810,Smp_153140,Smp_165820,Smp_176300,Smp_245220,Smp_332890,Smp_337220,Smp_345620

### Sheet: D6-D3_down
Enriched functions in genes that are significantly down-regulated in D6 compared to D3
Category	Accession	Term	Annotated	Significant	FDR	genes
GO
BP	GO:0006164	purine nucleotide biosynthetic process	40	5	0.00064	Smp_012930,Smp_042160,Smp_055990,Smp_063830,Smp_310930
	GO:0006260	DNA replication	47	8	0.00091	Smp_007000,Smp_009030,Smp_032500,Smp_094140,Smp_121800,Smp_143490,Smp_176260,Smp_306080
	GO:0009168	purine ribonucleoside monophosphate biosynthetic process	27	3	0.00197	Smp_042160,Smp_063830,Smp_310930
	GO:0015980	energy derivation by oxidation of organic compounds	28	3	0.00197	Smp_018260,Smp_094880,Smp_158240
	GO:0006270	DNA replication initiation	11	3	0.00244	Smp_032500,Smp_094140,Smp_143490
	GO:0044262	cellular carbohydrate metabolic process	5	2	0.00642	Smp_018260,Smp_094880
	GO:0009084	glutamine family amino acid biosynthetic...	5	2	0.00642	Smp_128370,Smp_145020
	GO:0043648	dicarboxylic acid metabolic process	5	2	0.00642	Smp_128370,Smp_158240
	GO:0006544	glycine metabolic process	6	2	0.00947	Smp_128690,Smp_179710
	GO:0016051	carbohydrate biosynthetic process	7	2	0.01303	Smp_018260,Smp_094880
	GO:0009124	nucleoside monophosphate biosynthetic pr...	30	4	0.02537	Smp_042160,Smp_063830,Smp_200410,Smp_310930
	GO:0009152	purine ribonucleotide biosynthetic proce...	38	3	0.04971	Smp_042160,Smp_063830,Smp_310930
MF	GO:0003678	DNA helicase activity	18	4	0.0012	Smp_032500,Smp_094140,Smp_143490,Smp_313440
	GO:0030170	pyridoxal phosphate binding	21	4	0.0017	Smp_049150,Smp_064380,Smp_075470,Smp_179710
	GO:0016741	transferase activity, transferring one-c...	74	4	0.0037	Smp_179710,Smp_186670,Smp_200410,Smp_312560
	GO:0005524	ATP binding	541	24	0.0038	Smp_008545,Smp_009030,Smp_009600,Smp_011960,Smp_032500,Smp_033710,Smp_053560,Smp_063830,Smp_072330,Smp_080730,Smp_083710,Smp_094140,Smp_128200,Smp_140700,Smp_141580,Smp_143490,Smp_181490,Smp_186670,Smp_211330,Smp_247600,Smp_313440,Smp_324700,Smp_335730,Smp_345740
	GO:0016884	carbon-nitrogen ligase activity, with gl...	5	2	0.0061	Smp_063830,Smp_186670
	GO:0016638	oxidoreductase activity, acting on the C...	6	2	0.0089	Smp_128370,Smp_128690
	GO:1901682	sulfur compound transmembrane transporte...	7	2	0.0123	Smp_267180,Smp_324050
	GO:0003677	DNA binding	275	12	0.025	Smp_032500,Smp_034300,Smp_067520,Smp_086860,Smp_089860,Smp_094140,Smp_121800,Smp_143490,Smp_162370,Smp_306080,Smp_313440,Smp_335650
	GO:0003682	chromatin binding	10	2	0.0251	Smp_143490,Smp_337620
	GO:0001882	nucleoside binding	144	4	0.0255	Smp_044920,Smp_055990,Smp_306080,Smp_344200
	GO:0004553	hydrolase activity, hydrolyzing O-glycos...	32	3	0.0462	Smp_089290,Smp_094880,Smp_170840
KEGG Pathways
Metabolism	map00250	Alanine,_aspartate_and_glutamate_metabolism	17	5	0.002	Smp_128370,Smp_055990,Smp_186670,Smp_049150,Smp_064380
	map00330	Arginine_and_proline_metabolism	14	5	0.002	Smp_144220,Smp_194770,Smp_145020,Smp_049150,Smp_064380
	map00260	Glycine,_serine_and_threonine_metabolism	18	5	0.0026	Smp_128690,Smp_128690,Smp_128690,Smp_179710,Smp_144220
	map00400	Phenylalanine,_tyrosine_and_tryptophan_biosynthesis	2	2	0.0214	Smp_049150,Smp_064380
	map00630	Glyoxylate_and_dicarboxylate_metabolism	21	4	0.0214	Smp_128690,Smp_128690,Smp_128690,Smp_179710
	map00960	Tropane,_piperidine_and_pyridine_alkaloid_biosynthesis	2	2	0.0214	Smp_049150,Smp_064380
	map00360	Phenylalanine_metabolism	5	2	0.0481	Smp_049150,Smp_064380
	map00710	Carbon_fixation_in_photosynthetic_organisms	17	3	0.0481	Smp_042160,Smp_049150,Smp_064380
	map00950	Isoquinoline_alkaloid_biosynthesis	5	2	0.0481	Smp_049150,Smp_064380
Genetic Information Processing	map03030	DNA_replication	29	5	0.0143	Smp_143490,Smp_032500,Smp_306080,Smp_094140,Smp_121800
Environmental Information Processing	none
Cellular Processes	map04110	Cell_cycle	65	10	0	Smp_080730,Smp_143490,Smp_032500,Smp_094140,Smp_004060,Smp_105910,Smp_153660,Smp_009600,Smp_082490,Smp_047620
Organismal Systems	none
Pfam
	none
InterPro
	IPR015421	Pyridoxal_phosphate-dependent_transferase,_major_domain	19	5	0.0122	Smp_049150,Smp_064380,Smp_075470,Smp_128690,Smp_179710
	IPR015422	Pyridoxal_phosphate-dependent_transferase_domain_1	18	5	0.0122	Smp_049150,Smp_064380,Smp_075470,Smp_128690,Smp_179710
	IPR015424	Pyridoxal_phosphate-dependent_transferase	19	5	0.0122	Smp_049150,Smp_064380,Smp_075470,Smp_128690,Smp_179710
	IPR013785	Aldolase-type_TIM_barrel	24	5	0.0274	Smp_012930,Smp_042160,Smp_089290,Smp_128370,Smp_170840
	IPR018525	Mini-chromosome_maintenance,_conserved_site	6	3	0.0366	Smp_032500,Smp_094140,Smp_143490

### Sheet: D3-Liver_up
Enriched functions in genes that are significantly up-regulated in D3 compared to Liver
Category	Accession	Term	Annotated	Significant	FDR	genes
GO
BP	GO:0006412	translation	166	19	0.00024	Smp_007900,Smp_021140,Smp_029820,Smp_035790,Smp_035800,Smp_041980,Smp_050280,Smp_050940,Smp_053830,Smp_055050,Smp_063300,Smp_066990,Smp_083410,Smp_089430,Smp_091640,Smp_130850,Smp_146190,Smp_175740,Smp_211250
	GO:0015991	ATP hydrolysis coupled proton transport	14	4	0.00196	Smp_004310,Smp_062890,Smp_267000,Smp_330620
	GO:1990542	mitochondrial transmembrane transport	7	3	0.00209	Smp_032790,Smp_099420,Smp_302800
	GO:0055114	oxidation-reduction process	165	18	0.00553	Smp_008310,Smp_018260,Smp_019730,Smp_024120,Smp_035270,Smp_038950,Smp_038960,Smp_053230,Smp_056440,Smp_062070,Smp_092570,Smp_103380,Smp_145020,Smp_158240,Smp_165750,Smp_345210,Smp_900060,Smp_900110
	GO:0019752	carboxylic acid metabolic process	108	9	0.00903	Smp_008310,Smp_035270,Smp_038950,Smp_038960,Smp_049150,Smp_064380,Smp_065610,Smp_145020,Smp_158240
	GO:0015986	ATP synthesis coupled proton transport	13	3	0.01423	Smp_015980,Smp_154530,Smp_203280
	GO:0043648	dicarboxylic acid metabolic process	5	2	0.01538	Smp_035270,Smp_158240
	GO:0042773	ATP synthesis coupled electron transport	6	2	0.02246	Smp_019730,Smp_024120
	GO:0006414	translational elongation	16	3	0.02548	Smp_029820,Smp_041980,Smp_083410
	GO:0051603	proteolysis involved in cellular protein...	54	4	0.03965	Smp_056500,Smp_074500,Smp_196510,Smp_212920
	GO:0009124	nucleoside monophosphate biosynthetic pr...	30	5	0.04001	Smp_015980,Smp_065610,Smp_154530,Smp_200410,Smp_203280
	GO:0042325	regulation of phosphorylation	10	2	0.04079	Smp_019950,Smp_332730
MF	GO:0003735	structural constituent of ribosome	106	18	1.4e-09	Smp_007900,Smp_021140,Smp_029820,Smp_035790,Smp_035800,Smp_041980,Smp_050280,Smp_050940,Smp_053830,Smp_055050,Smp_063300,Smp_066990,Smp_089430,Smp_091640,Smp_130850,Smp_146190,Smp_175740,Smp_211250
	GO:0015078	proton transmembrane transporter activity	41	9	8.5e-05	Smp_004310,Smp_015980,Smp_062890,Smp_128610,Smp_154530,Smp_203280,Smp_267000,Smp_330620,Smp_900060
	GO:0009055	electron transfer activity	27	6	0.0021	Smp_005290,Smp_008310,Smp_053700,Smp_128610,Smp_337660,Smp_900060
	GO:0004298	threonine-type endopeptidase activity	15	3	0.0094	Smp_056500,Smp_074500,Smp_212920
	GO:0004190	aspartic-type endopeptidase activity	7	2	0.0172	Smp_013040,Smp_347160
	GO:0019887	protein kinase regulator activity	8	2	0.0225	Smp_025010,Smp_332730
	GO:0019904	protein domain specific binding	8	2	0.0225	Smp_034840,Smp_041430
	GO:0004129	cytochrome-c oxidase activity	8	2	0.0225	Smp_128610,Smp_900060
	GO:0030170	pyridoxal phosphate binding	21	3	0.0241	Smp_049150,Smp_064380,Smp_075470
	GO:0016616	oxidoreductase activity, acting on the C...	22	3	0.0273	Smp_035270,Smp_038950,Smp_038960
	GO:0046982	protein heterodimerization activity	26	3	0.0422	Smp_031720,Smp_082240,Smp_086860
	GO:0016836	hydro-lyase activity	12	2	0.049	Smp_000470,Smp_158240
	GO:0008137	NADH dehydrogenase (ubiquinone) activity	12	2	0.049	Smp_019730,Smp_092570
KEGG Pathways
Metabolism	map00190	Oxidative_phosphorylation	65	12	0	Smp_008310,Smp_005290,Smp_024120,Smp_053700,Smp_154530,Smp_330620,Smp_004310,Smp_062890,Smp_128610,Smp_144000,Smp_900110,Smp_092570
	map00270	Cysteine_and_methionine_metabolism	21	6	0.0036	Smp_038950,Smp_038960,Smp_035270,Smp_165750,Smp_049150,Smp_064380
	map00330	Arginine_and_proline_metabolism	14	5	0.0036	Smp_144220,Smp_194770,Smp_145020,Smp_049150,Smp_064380
	map00620	Pyruvate_metabolism	24	5	0.0207	Smp_038950,Smp_038960,Smp_035270,Smp_065610,Smp_158240
	map00350	Tyrosine_metabolism	9	3	0.0319	Smp_346380,Smp_049150,Smp_064380
	map00400	Phenylalanine,_tyrosine_and_tryptophan_biosynthesis	2	2	0.0319	Smp_049150,Smp_064380
	map00960	Tropane,_piperidine_and_pyridine_alkaloid_biosynthesis	2	2	0.0319	Smp_049150,Smp_064380
Genetic Information Processing	map03010	Ribosome	105	19	0	Smp_050940,Smp_175740,Smp_007900,Smp_050280,Smp_211250,Smp_063300,Smp_035800,Smp_089430,Smp_035790,Smp_041980,Smp_029820,Smp_066890,Smp_053830,Smp_130850,Smp_055050,Smp_066990,Smp_146190,Smp_091640,Smp_021140
	map03050	Proteasome	38	7	0.0027	Smp_212920,Smp_074500,Smp_056500,Smp_213550,Smp_061650,Smp_052870,Smp_017660
Environmental Information Processing	none
Cellular Processes	map04137	Mitophagy_-_animal	27	5	0.0342	Smp_089430,Smp_025010,Smp_067140,Smp_073790,Smp_087940
	map04142	Lysosome	63	8	0.0342	Smp_089290,Smp_019030,Smp_013040,Smp_004310,Smp_062890,Smp_173150,Smp_137710,Smp_194840
	map04140	Autophagy_-_animal	62	7	0.045	Smp_013040,Smp_307260,Smp_210430,Smp_067140,Smp_069900,Smp_073790,Smp_087940
Organismal Systems	map04260	Cardiac_muscle_contraction	28	6	0.022	Smp_005290,Smp_024120,Smp_053700,Smp_124240,Smp_128610,Smp_144000
	map04714	Thermogenesis	106	12	0.022	Smp_008310,Smp_005290,Smp_024120,Smp_053700,Smp_154530,Smp_128610,Smp_144000,Smp_900110,Smp_092570,Smp_307260,Smp_202970,Smp_001590
	map04212	Longevity_regulating_pathway_-_worm	34	6	0.0378	Smp_340910,Smp_210400,Smp_056440,Smp_073790,Smp_087940,Smp_041430
Pfam
	none
InterPro
	none

### Sheet: D3-Liver_down
Enriched functions in genes that are significantly down-regulated in D3 compared to Liver
Category	Accession	Term	Annotated	Significant	FDR	genes
GO
BP	GO:0006396	RNA processing	136	27	0.0062	Smp_019130,Smp_019690,Smp_035280,Smp_044280,Smp_064590,Smp_068920,Smp_077020,Smp_078610,Smp_088550,Smp_101820,Smp_105860,Smp_120320,Smp_126720,Smp_144490,Smp_148230,Smp_149300,Smp_152440,Smp_161160,Smp_161750,Smp_164650,Smp_170570,Smp_176840,Smp_178850,Smp_245000,Smp_245240,Smp_267100,Smp_322440
	GO:0006457	protein folding	44	10	0.0123	Smp_004600,Smp_004990,Smp_008545,Smp_041740,Smp_046090,Smp_054340,Smp_069160,Smp_106130,Smp_336770,Smp_340630
	GO:0006397	mRNA processing	46	12	0.0157	Smp_019130,Smp_019690,Smp_064590,Smp_078610,Smp_088550,Smp_105860,Smp_126720,Smp_152440,Smp_170570,Smp_176840,Smp_245000,Smp_322440
	GO:0006354	DNA-templated transcription, elongation	6	3	0.0174	Smp_088460,Smp_244460,Smp_346650
	GO:0016051	carbohydrate biosynthetic process	7	3	0.0281	Smp_005880,Smp_089240,Smp_141360
	GO:0000398	mRNA splicing, via spliceosome	25	6	0.0381	Smp_105860,Smp_126720,Smp_152440,Smp_176840,Smp_245000,Smp_322440
	GO:0051603	proteolysis involved in cellular protein...	54	7	0.0418	Smp_046430,Smp_052910,Smp_073410,Smp_152400,Smp_212390,Smp_301340,Smp_305800
MF	GO:0003723	RNA binding	191	49	5.4e-07	Smp_001500,Smp_011570,Smp_013470,Smp_013520,Smp_017010,Smp_019690,Smp_020200,Smp_024140,Smp_042090,Smp_044280,Smp_044550,Smp_045650,Smp_051260,Smp_058170,Smp_064590,Smp_066630,Smp_068920,Smp_073080,Smp_077070,Smp_078320,Smp_093750,Smp_101820,Smp_120320,Smp_122840,Smp_149300,Smp_150360,Smp_155000,Smp_157800,Smp_158310,Smp_161160,Smp_164650,Smp_164940,Smp_176810,Smp_178850,Smp_180000,Smp_180910,Smp…
	GO:0005201	extracellular matrix structural constituent	10	5	0.0027	Smp_159600,Smp_164590,Smp_170340,Smp_213900,Smp_213910
	GO:0004674	protein serine/threonine kinase activity	52	13	0.0039	Smp_005190,Smp_022140,Smp_078230,Smp_142710,Smp_151100,Smp_152330,Smp_160760,Smp_179070,Smp_213390,Smp_244940,Smp_317050,Smp_333410,Smp_337280
	GO:0005200	structural constituent of cytoskeleton	16	6	0.0058	Smp_027920,Smp_030730,Smp_090120,Smp_143470,Smp_313980,Smp_343540
	GO:0051082	unfolded protein binding	26	8	0.0059	Smp_004600,Smp_004990,Smp_041740,Smp_046090,Smp_054340,Smp_106130,Smp_336770,Smp_340630
	GO:0008536	Ran GTPase binding	8	4	0.0076	Smp_032510,Smp_124820,Smp_133710,Smp_142770
	GO:0051015	actin filament binding	9	4	0.0125	Smp_246050,Smp_302360,Smp_329430,Smp_343540
	GO:0003676	nucleic acid binding	817	127	0.0216	Smp_001500,Smp_003280,Smp_003630,Smp_006630,Smp_011570,Smp_013470,Smp_013520,Smp_013790,Smp_017010,Smp_018170,Smp_019690,Smp_020200,Smp_022470,Smp_024140,Smp_025130,Smp_025560,Smp_026270,Smp_027550,Smp_032120,Smp_033050,Smp_035310,Smp_036270,Smp_036500,Smp_041480,Smp_042090,Smp_044280,Smp_044550,Smp_045650,Smp_047330,Smp_048160,Smp_049730,Smp_051230,Smp_051260,Smp_053940,Smp_058170,Smp_061590,Smp…
	GO:0015662	ATPase activity, coupled to transmembran...	6	3	0.0217	Smp_007260,Smp_130300,Smp_343120
	GO:0033897	ribonuclease T2 activity	6	3	0.0217	Smp_333930,Smp_334170,Smp_345790
	GO:0005198	structural molecule activity	148	32	0.0241	Smp_003410,Smp_003700,Smp_006350,Smp_011570,Smp_013470,Smp_027920,Smp_030730,Smp_038510,Smp_042090,Smp_047200,Smp_051260,Smp_066740,Smp_085300,Smp_090120,Smp_124430,Smp_143470,Smp_154420,Smp_159600,Smp_164590,Smp_170340,Smp_170930,Smp_179180,Smp_180000,Smp_213900,Smp_213910,Smp_246050,Smp_306630,Smp_313980,Smp_325920,Smp_343540,Smp_346040,Smp_347110
	GO:0003743	translation initiation factor activity	21	6	0.0242	Smp_001500,Smp_077070,Smp_078320,Smp_093750,Smp_122840,Smp_247650
	GO:0005524	ATP binding	541	75	0.0248	Smp_000720,Smp_001180,Smp_002080,Smp_004600,Smp_004990,Smp_005190,Smp_007510,Smp_008545,Smp_009030,Smp_013080,Smp_013790,Smp_013840,Smp_018240,Smp_019790,Smp_020200,Smp_022140,Smp_032810,Smp_040800,Smp_041740,Smp_041760,Smp_046060,Smp_046090,Smp_046140,Smp_054340,Smp_058620,Smp_061590,Smp_064050,Smp_067810,Smp_071390,Smp_078230,Smp_088920,Smp_090440,Smp_093690,Smp_094760,Smp_097660,Smp_105700,Smp…
	GO:0017016	Ras GTPase binding	38	10	0.0344	Smp_000870,Smp_032510,Smp_068720,Smp_124820,Smp_133710,Smp_142770,Smp_153520,Smp_246970,Smp_329650,Smp_343770
	GO:0019842	vitamin binding	28	5	0.0349	Smp_039750,Smp_044970,Smp_068280,Smp_137330,Smp_141360
	GO:0060089	molecular transducer activity	92	8	0.0355	Smp_036500,Smp_078230,Smp_123120,Smp_142700,Smp_151100,Smp_245320,Smp_305740,Smp_328000
	GO:0003779	actin binding	33	10	0.0438	Smp_066760,Smp_068720,Smp_143470,Smp_195080,Smp_214200,Smp_246050,Smp_302360,Smp_329430,Smp_331780,Smp_343540
KEGG Pathways
Metabolism	none
Genetic Information Processing	map03040	Spliceosome	114	35	0	Smp_302180,Smp_303420,Smp_303550,Smp_105860,Smp_026770,Smp_176840,Smp_212970,Smp_053940,Smp_056640,Smp_078610,Smp_013790,Smp_133120,Smp_213300,Smp_120320,Smp_076880,Smp_003630,Smp_141630,Smp_343150,Smp_067420,Smp_019690,Smp_161750,Smp_133110,Smp_105700,Smp_245000,Smp_322440,Smp_093690,Smp_129320,Smp_104870,Smp_089630,Smp_148230,Smp_126720,Smp_025130,Smp_086460,Smp_347870,Smp_036270
	map03008	Ribosome_biogenesis_in_eukaryotes	54	16	0.0171	Smp_198420,Smp_133350,Smp_022140,Smp_102450,Smp_340420,Smp_068920,Smp_245240,Smp_124820,Smp_144490,Smp_147850,Smp_162600,Smp_267100,Smp_044280,Smp_048660,Smp_248170,Smp_083180
	map04141	Protein_processing_in_endoplasmic_reticulum	98	23	0.0177	Smp_024580,Smp_003980,Smp_052910,Smp_093750,Smp_302180,Smp_303420,Smp_303550,Smp_010290,Smp_315750,Smp_073590,Smp_069130,Smp_340630,Smp_049550,Smp_333510,Smp_196230,Smp_150210,Smp_304130,Smp_105680,Smp_306710,Smp_018240,Smp_180180,Smp_212490,Smp_017750
Environmental Information Processing	none
Cellular Processes	none
Organismal Systems	none
Pfam
	PF00076	RRM_1	104	30	0	Smp_019690,Smp_024140,Smp_025130,Smp_027550,Smp_035310,Smp_036270,Smp_041480,Smp_047330,Smp_048160,Smp_051230,Smp_053940,Smp_064590,Smp_067420,Smp_070200,Smp_078610,Smp_088550,Smp_093850,Smp_120640,Smp_123600,Smp_126850,Smp_129950,Smp_137330,Smp_148120,Smp_161750,Smp_170230,Smp_176810,Smp_179270,Smp_203630,Smp_300840,Smp_305200
InterPro
	IPR000504	RNA_recognition_motif_domain	131	33	0	Smp_019690,Smp_024140,Smp_025130,Smp_027550,Smp_035310,Smp_036270,Smp_041480,Smp_047330,Smp_048160,Smp_051230,Smp_053940,Smp_064590,Smp_067420,Smp_070200,Smp_078610,Smp_088550,Smp_093850,Smp_120640,Smp_123600,Smp_126850,Smp_129950,Smp_137330,Smp_148120,Smp_152440,Smp_157800,Smp_161750,Smp_164650,Smp_170230,Smp_176810,Smp_179270,Smp_203630,Smp_300840,Smp_305200

### Sheet: D6-Liver_up
Enriched functions in genes that are significantly up-regulated in D6 compared to Liver
Category	Accession	Term	Annotated	Significant	FDR	genes
GO
BP	GO:0015991	ATP hydrolysis coupled proton transport	14	6	1.9e-05	Smp_004310,Smp_062890,Smp_064350,Smp_267000,Smp_317130,Smp_330620
	GO:0015986	ATP synthesis coupled proton transport	13	5	0.00019	Smp_015980,Smp_039000,Smp_129080,Smp_154530,Smp_203280
	GO:0006412	translation	166	21	0.00025	Smp_019440,Smp_021140,Smp_029820,Smp_035790,Smp_035800,Smp_037120,Smp_039400,Smp_041980,Smp_050280,Smp_053830,Smp_055050,Smp_066990,Smp_074390,Smp_089430,Smp_091640,Smp_130850,Smp_146190,Smp_175740,Smp_211250,Smp_315740,Smp_337090
	GO:0034314	Arp2/3 complex-mediated actin nucleation	7	3	0.00297	Smp_032310,Smp_073720,Smp_345230
	GO:1990542	mitochondrial transmembrane transport	7	3	0.00297	Smp_032790,Smp_099420,Smp_302800
	GO:0006518	peptide metabolic process	177	24	0.00331	Smp_004820,Smp_019440,Smp_021140,Smp_024390,Smp_029820,Smp_035790,Smp_035800,Smp_037120,Smp_039400,Smp_041980,Smp_050280,Smp_053830,Smp_055050,Smp_066990,Smp_074390,Smp_089430,Smp_091640,Smp_130850,Smp_146190,Smp_175420,Smp_175740,Smp_211250,Smp_315740,Smp_337090
	GO:0022904	respiratory electron transport chain	9	4	0.00604	Smp_019730,Smp_024120,Smp_194170,Smp_900060
	GO:0016485	protein processing	9	3	0.00665	Smp_004820,Smp_024390,Smp_175420
	GO:0044267	cellular protein metabolic process	618	30	0.00942	Smp_004820,Smp_019440,Smp_021140,Smp_024390,Smp_029820,Smp_035790,Smp_035800,Smp_037120,Smp_039400,Smp_040130,Smp_040790,Smp_041980,Smp_050280,Smp_053830,Smp_055050,Smp_056500,Smp_066990,Smp_074390,Smp_089430,Smp_091640,Smp_130850,Smp_146190,Smp_175420,Smp_175740,Smp_196510,Smp_211250,Smp_315740,Smp_322000,Smp_332730,Smp_337090
	GO:0019752	carboxylic acid metabolic process	108	7	0.01198	Smp_008310,Smp_035270,Smp_038950,Smp_038960,Smp_049150,Smp_065610,Smp_340980
	GO:0042773	ATP synthesis coupled electron transport	6	2	0.02826	Smp_019730,Smp_024120
	GO:0006417	regulation of translation	6	2	0.02826	Smp_039400,Smp_074390
	GO:0006414	translational elongation	16	3	0.03494	Smp_029820,Smp_039400,Smp_041980
	GO:0055114	oxidation-reduction process	165	16	0.03646	Smp_004470,Smp_008310,Smp_019730,Smp_024120,Smp_035270,Smp_038950,Smp_038960,Smp_042590,Smp_053230,Smp_056440,Smp_092570,Smp_103380,Smp_165750,Smp_194170,Smp_900060,Smp_900110
	GO:0051130	positive regulation of cellular componen...	8	4	0.04537	Smp_032310,Smp_039400,Smp_073720,Smp_345230
	GO:0042325	regulation of phosphorylation	10	2	0.04612	Smp_019950,Smp_332730
	GO:0006614	SRP-dependent cotranslational protein ta...	8	2	0.04964	Smp_024590,Smp_244350
MF	GO:0003735	structural constituent of ribosome	106	18	2.2e-08	Smp_021140,Smp_029820,Smp_035790,Smp_035800,Smp_037120,Smp_041980,Smp_050280,Smp_053830,Smp_055050,Smp_066990,Smp_089430,Smp_091640,Smp_130850,Smp_146190,Smp_175740,Smp_211250,Smp_315740,Smp_337090
	GO:0015078	proton transmembrane transporter activity	41	14	1.1e-07	Smp_004310,Smp_015980,Smp_039000,Smp_062890,Smp_064350,Smp_128610,Smp_129080,Smp_154530,Smp_179460,Smp_203280,Smp_267000,Smp_317130,Smp_330620,Smp_900060
	GO:0009055	electron transfer activity	27	8	0.00039	Smp_005290,Smp_008310,Smp_053700,Smp_082940,Smp_128610,Smp_179460,Smp_337660,Smp_900060
	GO:0008233	peptidase activity	185	10	0.00217	Smp_004820,Smp_013040,Smp_024390,Smp_030000,Smp_056500,Smp_059350,Smp_175420,Smp_210400,Smp_247080,Smp_347160
	GO:0004129	cytochrome-c oxidase activity	8	3	0.0022	Smp_128610,Smp_179460,Smp_900060
	GO:0008137	NADH dehydrogenase (ubiquinone) activity	12	3	0.00777	Smp_019730,Smp_082940,Smp_092570
	GO:0046982	protein heterodimerization activity	26	4	0.0127	Smp_031720,Smp_036220,Smp_082240,Smp_089870
	GO:0008312	7S RNA binding	6	2	0.01732	Smp_024590,Smp_244350
	GO:0005048	signal sequence binding	6	2	0.01732	Smp_244350,Smp_314150
	GO:0004190	aspartic-type endopeptidase activity	7	2	0.02368	Smp_013040,Smp_347160
	GO:0046933	proton-transporting ATP synthase activit...	7	2	0.02368	Smp_039000,Smp_267000
	GO:0016651	oxidoreductase activity, acting on NAD(P...	20	5	0.02989	Smp_019730,Smp_042590,Smp_082940,Smp_092570,Smp_194170
	GO:0019887	protein kinase regulator activity	8	2	0.03084	Smp_025010,Smp_332730
	GO:0019904	protein domain specific binding	8	2	0.03084	Smp_034840,Smp_041430
	GO:0016616	oxidoreductase activity, acting on the C...	22	3	0.0419	Smp_035270,Smp_038950,Smp_038960
KEGG Pathways
Metabolism	map00190	Oxidative_phosphorylation	65	20	0	Smp_008310,Smp_005290,Smp_024120,Smp_053700,Smp_154530,Smp_039000,Smp_129080,Smp_317130,Smp_330620,Smp_004310,Smp_062890,Smp_128610,Smp_144000,Smp_064350,Smp_900110,Smp_092570,Smp_042590,Smp_194170,Smp_031710,Smp_082940
Genetic Information Processing	map03010	Ribosome	105	17	0	Smp_175740,Smp_050280,Smp_211250,Smp_035800,Smp_337090,Smp_089430,Smp_035790,Smp_041980,Smp_029820,Smp_066890,Smp_053830,Smp_130850,Smp_055050,Smp_066990,Smp_146190,Smp_091640,Smp_021140
	map03060	Protein_export	19	5	0.0204	Smp_244350,Smp_024590,Smp_019060,Smp_024390,Smp_175420
	map03050	Proteasome	38	6	0.0476	Smp_056500,Smp_213550,Smp_061650,Smp_052870,Smp_026630,Smp_017660
Environmental Information Processing	none
Cellular Processes	map04145	Phagosome	58	9	0.0432	Smp_317130,Smp_330620,Smp_004310,Smp_062890,Smp_064350,Smp_202970,Smp_203130,Smp_019060,Smp_125640
Organismal Systems	map04714	Thermogenesis	106	18	0	Smp_008310,Smp_005290,Smp_024120,Smp_053700,Smp_154530,Smp_039000,Smp_129080,Smp_128610,Smp_144000,Smp_900110,Smp_092570,Smp_042590,Smp_194170,Smp_031710,Smp_202970,Smp_203130,Smp_001590,Smp_082940
	map04212	Longevity_regulating_pathway_-_worm	34	9	0.0026	Smp_336250,Smp_340910,Smp_210400,Smp_056440,Smp_073790,Smp_087940,Smp_041430,Smp_322040,Smp_105100
	map04260	Cardiac_muscle_contraction	28	6	0.045	Smp_005290,Smp_024120,Smp_053700,Smp_124240,Smp_128610,Smp_144000
	map04966	Collecting_duct_acid_secretion	11	4	0.045	Smp_317130,Smp_330620,Smp_004310,Smp_062890
Pfam
	none
InterPro
	none

### Sheet: D6-Liver_down
Enriched functions in genes that are significantly down-regulated in D6 compared to Liver
Category	Accession	Term	Annotated	Significant	FDR	genes
GO
BP	GO:0006397	mRNA processing	46	15	5.3e-05	Smp_019130,Smp_019690,Smp_064590,Smp_072440,Smp_078610,Smp_088550,Smp_105860,Smp_126720,Smp_152440,Smp_169980,Smp_170570,Smp_176840,Smp_245000,Smp_322440,Smp_342710
	GO:0006457	protein folding	44	13	0.00014	Smp_004600,Smp_004990,Smp_008545,Smp_035200,Smp_041740,Smp_046090,Smp_054340,Smp_069160,Smp_072330,Smp_106130,Smp_149900,Smp_336770,Smp_340630
	GO:0042254	ribosome biogenesis	36	9	0.00208	Smp_009690,Smp_044280,Smp_055800,Smp_077020,Smp_102450,Smp_191160,Smp_198420,Smp_267100,Smp_340420
	GO:0006396	RNA processing	136	31	0.00318	Smp_019130,Smp_019690,Smp_031040,Smp_035280,Smp_044280,Smp_064590,Smp_068920,Smp_072440,Smp_077020,Smp_078610,Smp_088550,Smp_101820,Smp_105860,Smp_120320,Smp_126720,Smp_148230,Smp_149300,Smp_152440,Smp_161160,Smp_161750,Smp_163260,Smp_164650,Smp_169980,Smp_170570,Smp_176840,Smp_178850,Smp_194620,Smp_245000,Smp_267100,Smp_322440,Smp_342710
	GO:0006412	translation	166	25	0.01321	Smp_001500,Smp_003410,Smp_003700,Smp_011570,Smp_013470,Smp_018990,Smp_038510,Smp_040800,Smp_042090,Smp_047200,Smp_051260,Smp_053130,Smp_058460,Smp_066630,Smp_073880,Smp_077070,Smp_085300,Smp_122840,Smp_179180,Smp_180000,Smp_303500,Smp_308370,Smp_325920,Smp_346040,Smp_347110
	GO:0006354	DNA-templated transcription, elongation	6	3	0.01369	Smp_088460,Smp_244460,Smp_346650
	GO:0030163	protein catabolic process	66	12	0.02064	Smp_042270,Smp_046430,Smp_052910,Smp_073410,Smp_152400,Smp_173840,Smp_207080,Smp_212390,Smp_301340,Smp_305800,Smp_337110,Smp_346350
	GO:0006413	translational initiation	12	4	0.02143	Smp_001500,Smp_058460,Smp_077070,Smp_122840
	GO:0000398	mRNA splicing, via spliceosome	25	6	0.02628	Smp_105860,Smp_126720,Smp_152440,Smp_176840,Smp_245000,Smp_322440
	GO:0051603	proteolysis involved in cellular protein...	54	8	0.03299	Smp_046430,Smp_052910,Smp_073410,Smp_152400,Smp_207080,Smp_212390,Smp_301340,Smp_305800
	GO:0016570	histone modification	14	4	0.03306	Smp_103090,Smp_105910,Smp_127010,Smp_244460
	GO:0006355	regulation of transcription, DNA-templat...	190	27	0.03408	Smp_012010,Smp_015220,Smp_033950,Smp_036500,Smp_044550,Smp_053140,Smp_061570,Smp_071470,Smp_086270,Smp_088460,Smp_093310,Smp_097800,Smp_103090,Smp_105090,Smp_105910,Smp_127010,Smp_135710,Smp_150080,Smp_157540,Smp_158050,Smp_159100,Smp_160000,Smp_204380,Smp_328000,Smp_333150,Smp_343320,Smp_346650
	GO:0006367	transcription initiation from RNA polyme...	9	3	0.04638	Smp_080280,Smp_088460,Smp_121640
MF	GO:0003723	RNA binding	191	52	2.8e-08	Smp_001500,Smp_011570,Smp_013470,Smp_013520,Smp_017010,Smp_018990,Smp_019690,Smp_020200,Smp_024140,Smp_040460,Smp_042090,Smp_044280,Smp_044550,Smp_051260,Smp_058170,Smp_058460,Smp_064590,Smp_066630,Smp_068920,Smp_073080,Smp_077070,Smp_078320,Smp_093750,Smp_101820,Smp_120320,Smp_122840,Smp_149300,Smp_150360,Smp_155000,Smp_156450,Smp_157800,Smp_158310,Smp_161160,Smp_164650,Smp_164940,Smp_176810,Smp…
	GO:0003676	nucleic acid binding	817	141	8.9e-06	Smp_001500,Smp_003630,Smp_006440,Smp_006630,Smp_011570,Smp_012010,Smp_013470,Smp_013520,Smp_013790,Smp_015690,Smp_017010,Smp_018990,Smp_019690,Smp_020200,Smp_022020,Smp_024140,Smp_025130,Smp_025560,Smp_026270,Smp_027550,Smp_032120,Smp_033710,Smp_035310,Smp_036270,Smp_036500,Smp_040460,Smp_041480,Smp_042090,Smp_044280,Smp_044550,Smp_047330,Smp_048160,Smp_049730,Smp_050920,Smp_051230,Smp_051260,Smp…
	GO:0051082	unfolded protein binding	26	11	2.9e-05	Smp_004600,Smp_004990,Smp_035200,Smp_041740,Smp_046090,Smp_054340,Smp_072330,Smp_106130,Smp_149900,Smp_336770,Smp_340630
	GO:0008536	Ran GTPase binding	8	5	0.00055	Smp_032510,Smp_038080,Smp_124820,Smp_133710,Smp_142770
	GO:0005524	ATP binding	541	76	0.00387	Smp_000720,Smp_001180,Smp_002080,Smp_004600,Smp_004990,Smp_005190,Smp_007510,Smp_008545,Smp_009030,Smp_013790,Smp_013840,Smp_014170,Smp_018240,Smp_019790,Smp_020200,Smp_022140,Smp_027400,Smp_032810,Smp_033710,Smp_035200,Smp_040190,Smp_040800,Smp_041740,Smp_041760,Smp_042270,Smp_046060,Smp_046090,Smp_054340,Smp_058620,Smp_061590,Smp_064040,Smp_064050,Smp_067810,Smp_068060,Smp_072330,Smp_072980,Smp…
	GO:0004386	helicase activity	39	8	0.00428	Smp_020200,Smp_035030,Smp_061590,Smp_064050,Smp_087270,Smp_093580,Smp_157800,Smp_332880
	GO:0003743	translation initiation factor activity	21	7	0.00435	Smp_001500,Smp_058460,Smp_077070,Smp_078320,Smp_093750,Smp_122840,Smp_247650
	GO:0019843	rRNA binding	5	3	0.00994	Smp_018990,Smp_180000,Smp_347110
	GO:0004674	protein serine/threonine kinase activity	52	11	0.0177	Smp_005190,Smp_022140,Smp_064040,Smp_072980,Smp_078230,Smp_152330,Smp_160760,Smp_179070,Smp_213390,Smp_333410,Smp_337280
	GO:0033897	ribonuclease T2 activity	6	3	0.01833	Smp_333930,Smp_334170,Smp_345790
	GO:0004540	ribonuclease activity	21	5	0.0309	Smp_133300,Smp_169980,Smp_333930,Smp_334170,Smp_345790
KEGG Pathways
Metabolism	none
Genetic Information Processing	map03040	Spliceosome	114	41	0	Smp_302180,Smp_303420,Smp_303550,Smp_105860,Smp_026770,Smp_176840,Smp_212970,Smp_053940,Smp_087270,Smp_056640,Smp_078610,Smp_013790,Smp_133120,Smp_213300,Smp_120320,Smp_076880,Smp_003630,Smp_141630,Smp_343150,Smp_067420,Smp_019690,Smp_161750,Smp_060900,Smp_133110,Smp_096450,Smp_105700,Smp_245000,Smp_322440,Smp_025100,Smp_093690,Smp_129320,Smp_104870,Smp_089630,Smp_163260,Smp_148230,Smp_126720,Smp…
	map03008	Ribosome_biogenesis_in_eukaryotes	54	18	0.0019	Smp_198420,Smp_133350,Smp_022140,Smp_102450,Smp_340420,Smp_068920,Smp_133300,Smp_124820,Smp_147850,Smp_162600,Smp_267100,Smp_126910,Smp_061950,Smp_044280,Smp_048660,Smp_248170,Smp_083180,Smp_160870
	map03013	RNA_transport	105	25	0.0063	Smp_031040,Smp_303500,Smp_308370,Smp_093750,Smp_078320,Smp_247650,Smp_058460,Smp_166400,Smp_001500,Smp_017010,Smp_122840,Smp_086460,Smp_024140,Smp_152800,Smp_124820,Smp_038080,Smp_341530,Smp_189960,Smp_333640,Smp_194730,Smp_049880,Smp_103100,Smp_070200,Smp_061590,Smp_156450
	map03015	mRNA_surveillance_pathway	62	15	0.0323	Smp_066630,Smp_163560,Smp_035580,Smp_176600,Smp_024140,Smp_342710,Smp_070200,Smp_061590,Smp_156450,Smp_178850,Smp_120640,Smp_019130,Smp_084870,Smp_334300,Smp_049510
	map04141	Protein_processing_in_endoplasmic_reticulum	98	21	0.0323	Smp_024580,Smp_052910,Smp_093750,Smp_302180,Smp_303420,Smp_303550,Smp_072330,Smp_010290,Smp_073590,Smp_169980,Smp_069130,Smp_340630,Smp_049550,Smp_035200,Smp_196230,Smp_346970,Smp_105680,Smp_306710,Smp_018240,Smp_180180,Smp_212490
Environmental Information Processing	none
Cellular Processes	none
Organismal Systems	none
Pfam
	PF00076	RRM_1	104	36	0	Smp_006440,Smp_015690,Smp_019690,Smp_024140,Smp_025130,Smp_027550,Smp_035310,Smp_036270,Smp_041480,Smp_047330,Smp_048160,Smp_050920,Smp_051230,Smp_053940,Smp_058460,Smp_064590,Smp_067420,Smp_070200,Smp_071640,Smp_078610,Smp_088550,Smp_093850,Smp_120640,Smp_123600,Smp_126850,Smp_129950,Smp_137330,Smp_147150,Smp_148120,Smp_161750,Smp_170230,Smp_176810,Smp_179270,Smp_203630,Smp_333080,Smp_343570
InterPro
	IPR000504	RNA_recognition_motif_domain	131	39	0	Smp_006440,Smp_015690,Smp_019690,Smp_024140,Smp_025130,Smp_027550,Smp_035310,Smp_036270,Smp_041480,Smp_047330,Smp_048160,Smp_050920,Smp_051230,Smp_053940,Smp_058460,Smp_064590,Smp_067420,Smp_070200,Smp_071640,Smp_078610,Smp_088550,Smp_093850,Smp_120640,Smp_123600,Smp_126850,Smp_129950,Smp_137330,Smp_147150,Smp_148120,Smp_152440,Smp_157800,Smp_161750,Smp_164650,Smp_170230,Smp_176810,Smp_179270,Smp…
