## Supplementary Table S7 for "The transcriptome of *Schistosoma mansoni* developing eggs reveals key mediators in pathogenesis and life cycle propagation"

### Sheet: top100_fromV5
Differential expression in D6 vs D3 for the top 100 genes identified as miracidium-sporocyst enriched.
Note that some of the v5 gene identifiers do not exist in v7 anymore, thus the list is shorter than 100.
gene ID	logFC(D6/D3)	padj	product description (WormBase Parasite)
Smp_179250	9.92403	3.91136e-35	Alpha-galactosidase [Source:UniProtKB/TrEMBL;Acc:G4VLD7]	DEGs between D6 vs D3
Smp_176700	10.7594	1.81858e-34
Smp_070250	9.61045	3.69846e-25	Venom allergen-like (VAL) 15 protein [Source:UniProtKB/TrEMBL;Acc:A0A3Q0KHD8]
Smp_203090	7.27677	3.61336e-14	Smp_203090 [Source:UniProtKB/TrEMBL;Acc:G4VL40]
Smp_009810	4.33903	1.3303e-10	Branching Xylosyltransferase [Source:UniProtKB/TrEMBL;Acc:A0A3Q0KC78]
Smp_191670	4.24887	4.39887e-10
Smp_009230	5.8947	5.4104e-10
Smp_341790(Smp_113760)	3.54937	9.57446e-08	SPO-1 protein; Stage-specific protein SPO-1; Stathmin-like protein [Source:UniProtKB/TrEMBL;Acc:O77234]
Smp_078590	5.01364	1.40731e-06
Smp_162540	5.61509	1.91771e-06	Putative tektin [Source:UniProtKB/TrEMBL;Acc:A0A3Q0KRJ8]
Smp_343490(Smp_142020)	3.79717	3.28694e-05
Smp_002630	5.16355	3.51051e-05	Venom allergen-like (VAL) 2 protein; Venom allergen-like (VAL) 2 protein; Venom allergen-like protein 2; Venom allergen-like protein 2 [Source:UniProtKB/TrEMBL;Acc:Q1X6L5]
Smp_093070	3.55696	5.0719e-05
Smp_343060(Smp_136890)	1.94826	6.95785e-05
Smp_188200	3.35243	0.00044967
Smp_003600	2.67413	0.00332886
Smp_186710	3.49391	0.00351155	Alpha-galactosidase [Source:UniProtKB/TrEMBL;Acc:G4VLD8]
Smp_335380(Smp_193370)	3.43316	0.00467671
Smp_097460	3.21847	0.0260707	Soluble guanylyl cyclase beta-3, putative [Source:UniProtKB/TrEMBL;Acc:A0A3Q0KJK7]
Smp_205300	2.27929	0.0410575	Smp_205300 [Source:UniProtKB/TrEMBL;Acc:G4M1R7]
Smp_074390	0.61262	0.0956267	Putative eukaryotic translation initiation factor 4e-binding protein [Source:UniProtKB/TrEMBL;Acc:G4VLC5]	non-DEGs between D6 vs D3
Smp_158590	3.04889	0.131681
Smp_129700	1.39343	0.156202	Protein-tyrosine sulfotransferase [Source:UniProtKB/TrEMBL;Acc:A0A3Q0KLL8]
Smp_343480(Smp_141760)	1.35347	0.192453
Smp_190940	-1.46719	0.239269
Smp_155110	2.38672	0.254257
Smp_194100	1.18481	0.34447	Putative 2,3-cyclic-nucleotide 2-phosphodiesterase [Source:UniProtKB/TrEMBL;Acc:A0A3Q0KUB8]
Smp_055260	0.502274	0.40389	Putative sodium-dependent amino acid transporter [Source:UniProtKB/TrEMBL;Acc:A0A3Q0KG51]
Smp_311350(Smp_119730)	0.64523	0.586248
Smp_343980(Smp_147740)	1.28342	0.593072
Smp_179970	-0.551651	0.628653	Egg protein CP391S-like [Source:UniProtKB/TrEMBL;Acc:C4QPM1]
Smp_032670	1.0439	0.628954	Egg protein C122-like [Source:UniProtKB/TrEMBL;Acc:A0A3Q0KE31]
Smp_303450(Smp_143450)	2.1171	0.697942
Smp_173160	1.94028	0.726496	Family M13 unassigned peptidase (M13 family) [Source:UniProtKB/TrEMBL;Acc:A0A3Q0KT66]
Smp_200900	0.191521	0.778088
Smp_086630	-0.9165	0.805512
Smp_173350	0.837936	0.892821	Egg protein CP391S-like [Source:UniProtKB/TrEMBL;Acc:G4M157]
Smp_194130	0.438128	0.927301	Egg protein CP391S-like [Source:UniProtKB/TrEMBL;Acc:A0A3Q0KUB5]
Smp_346850(Smp_193960)	0.127853	0.969932
Smp_202700	0.0498686	0.994402
Smp_336060(Smp_032710)	0	1
Smp_133400	0	1
Smp_315690(Smp_199230)	0	NA		genes were filtered out
Smp_347850(Smp_246830)	0.765345	NA
Smp_175710	-0.342612	NA	Homeobox protein aristaless-related [Source:UniProtKB/TrEMBL;Acc:A0A3Q0KTH2]
Smp_072630	-1.38103	NA	Tegumental antigen [Source:UniProtKB/TrEMBL;Acc:I4EC25]
Smp_347490(Smp_242210)	NA	NA
Smp_156550	0.630176	NA	Alpha-amylase, putative [Source:UniProtKB/TrEMBL;Acc:A0A3Q0KQQ3]
Smp_340640(Smp_032690)	NA	NA
Smp_029400	2.1091	NA
Smp_137250	1.24514	NA
Smp_193400	NA	NA
Smp_201320	NA	NA	Smp_201320 [Source:UniProtKB/TrEMBL;Acc:G4LV62]
Smp_056770	NA	NA
Smp_153370	NA	NA
Smp_187410	0.183965	NA
Smp_179390	1.54145	NA
Smp_334700(Smp_170830)	-0.404612	NA
Smp_337820(Smp_166710)	0.700412	NA
Smp_192050	-0.403332	NA
Smp_021460	2.41359	NA	Glutamine synthetase bacteria, putative [Source:UniProtKB/TrEMBL;Acc:A0A3Q0KD81]
Smp_114870	NA	NA
Smp_170190	-0.44639	NA
NA indicates genes with outlier counts and were filtered out by the analysis.

### Sheet: top200_fromV5
Differential expression in D6 vs D3 for the top 200 genes identified as miracidium-sporocyst enriched.
Note that some of the v5 gene identifiers do not exist in v7 anymore, thus the list is shorter than 200.
gene ID	logFC(D6/D3)	padj	product description (WormBase Parasite)
Smp_145300	4.83795	7.81918e-38	Peptidylglycine alpha hydroxylating mono-oxygenase; Putative peptidylglycine alpha hydroxylating mono-oxygenase [Source:UniProtKB/TrEMBL;Acc:Q86QQ6]	DEGs between D6 vs D3
Smp_179250	9.92403	3.91136e-35	Alpha-galactosidase [Source:UniProtKB/TrEMBL;Acc:G4VLD7]
Smp_176700	10.7594	1.81858e-34
Smp_070250	9.61045	3.69846e-25	Venom allergen-like (VAL) 15 protein [Source:UniProtKB/TrEMBL;Acc:A0A3Q0KHD8]
Smp_203090	7.27677	3.61336e-14	Smp_203090 [Source:UniProtKB/TrEMBL;Acc:G4VL40]
Smp_095480	6.61847	1.75597e-11	Dynein light chain [Source:UniProtKB/TrEMBL;Acc:G4V849]
Smp_009810	4.33903	1.3303e-10	Branching Xylosyltransferase [Source:UniProtKB/TrEMBL;Acc:A0A3Q0KC78]
Smp_191670	4.24887	4.39887e-10
Smp_009230	5.8947	5.4104e-10
Smp_341790(Smp_113760)	3.54937	9.57446e-08	SPO-1 protein; Stage-specific protein SPO-1; Stathmin-like protein [Source:UniProtKB/TrEMBL;Acc:O77234]
Smp_049230	5.49253	1.2957e-06	Putative alpha crystallin A chain; Putative heat shock protein hsp16 [Source:UniProtKB/TrEMBL;Acc:A0A3Q0KFJ4]
Smp_078590	5.01364	1.40731e-06
Smp_162540	5.61509	1.91771e-06	Putative tektin [Source:UniProtKB/TrEMBL;Acc:A0A3Q0KRJ8]
Smp_179320	-1.55438	5.98778e-06	Eukaryotic translation initiation factor 2c,putative [Source:UniProtKB/TrEMBL;Acc:A0A3Q0KTQ4]
Smp_343490(Smp_142020)	3.79717	3.28694e-05
Smp_002630	5.16355	3.51051e-05	Venom allergen-like (VAL) 2 protein; Venom allergen-like (VAL) 2 protein; Venom allergen-like protein 2; Venom allergen-like protein 2 [Source:UniProtKB/TrEMBL;Acc:Q1X6L5]
Smp_093070	3.55696	5.0719e-05
Smp_343060(Smp_136890)	1.94826	6.95785e-05
Smp_176260	-1.15902	0.000242673
Smp_143490	-1.56395	0.000312078	DNA helicase [Source:UniProtKB/TrEMBL;Acc:G4VDE3]
Smp_188200	3.35243	0.00044967
Smp_247600	-2.63041	0.000451256
Smp_079960	3.60619	0.00201684	Tubulin beta chain [Source:UniProtKB/TrEMBL;Acc:G4VTA4]
Smp_003600	2.67413	0.00332886
Smp_186710	3.49391	0.00351155	Alpha-galactosidase [Source:UniProtKB/TrEMBL;Acc:G4VLD8]
Smp_335380(Smp_193370)	3.43316	0.00467671
Smp_204710	3.96305	0.00535237	Smp_204710 [Source:UniProtKB/TrEMBL;Acc:G4LZC7]
Smp_125150	3.13632	0.00848858
Smp_141170	3.20645	0.0130092
Smp_028190	-0.611008	0.0162209	S-methyl-5'-thioadenosine phosphorylase [Source:UniProtKB/TrEMBL;Acc:I0B503]
Smp_174810	2.45351	0.0208645	Cu/zn superoxide dismutase,putative [Source:UniProtKB/TrEMBL;Acc:A0A3Q0KTB6]
Smp_019060	0.880517	0.0235283	Protein transport protein Sec61 subunit beta [Source:UniProtKB/TrEMBL;Acc:G4VG47]
Smp_048050	3.24148	0.0250741	Putative alpha crystallin A chain; Putative heat shock protein hsp16 [Source:UniProtKB/TrEMBL;Acc:A0A3Q0KFJ4]
Smp_097460	3.21847	0.0260707	Soluble guanylyl cyclase beta-3, putative [Source:UniProtKB/TrEMBL;Acc:A0A3Q0KJK7]
Smp_205300	2.27929	0.0410575	Smp_205300 [Source:UniProtKB/TrEMBL;Acc:G4M1R7]
Smp_154370	-1.46899	0.042262	Shippo-1-related [Source:UniProtKB/TrEMBL;Acc:A0A3Q0KQK9]
Smp_017990	0.774052	0.0702976		non-DEGs between D6 vs D3
Smp_074390	0.61262	0.0956267	Putative eukaryotic translation initiation factor 4e-binding protein [Source:UniProtKB/TrEMBL;Acc:G4VLC5]
Smp_067260	-1.02091	0.116005	DNA polymerase alpha subunit B [Source:UniProtKB/TrEMBL;Acc:A0A3Q0KH66]
Smp_158590	3.04889	0.131681
Smp_341490(Smp_089470)	1.19646	0.152395
Smp_097380	-0.473045	0.152661	Putative groes chaperonin [Source:UniProtKB/TrEMBL;Acc:G4VML2]
Smp_129700	1.39343	0.156202	Protein-tyrosine sulfotransferase [Source:UniProtKB/TrEMBL;Acc:A0A3Q0KLL8]
Smp_343480(Smp_141760)	1.35347	0.192453
Smp_080980	0.55461	0.226298
Smp_190940	-1.46719	0.239269
Smp_175230	-0.628961	0.243785	Dihydrofolate reductase [Source:UniProtKB/TrEMBL;Acc:A0A3Q0KTT7]
Smp_204160	-0.496829	0.252777
Smp_155110	2.38672	0.254257
Smp_032950	0.536694	0.296213	Putative calmodulin (CaM) [Source:UniProtKB/TrEMBL;Acc:G4VR84]
Smp_061560	0.679677	0.315487
Smp_194100	1.18481	0.34447	Putative 2,3-cyclic-nucleotide 2-phosphodiesterase [Source:UniProtKB/TrEMBL;Acc:A0A3Q0KUB8]
Smp_079230	0.28347	0.36806	Peptidylprolyl isomerase [Source:UniProtKB/TrEMBL;Acc:Q8MTB4]
Smp_341330(Smp_080040)	-0.390821	0.389305
Smp_055260	0.502274	0.40389	Putative sodium-dependent amino acid transporter [Source:UniProtKB/TrEMBL;Acc:A0A3Q0KG51]
Smp_030920	0.347523	0.413482	Putative mitochondrial import receptor subunit tom22 [Source:UniProtKB/TrEMBL;Acc:G4VLU0]
Smp_104660	-0.300859	0.477501	Ribosomal protein l7ae, putative [Source:UniProtKB/TrEMBL;Acc:G4LXZ2]
Smp_320500(Smp_075720)	-0.505541	0.485299
Smp_019460	-0.81896	0.486097
Smp_345060(Smp_159300)	-1.1139	0.548397
Smp_311350(Smp_119730)	0.64523	0.586248
Smp_343980(Smp_147740)	1.28342	0.593072
Smp_035800	-0.274068	0.593623	60S ribosomal protein L37 [Source:UniProtKB/Swiss-Prot;Acc:O44125]
Smp_347760(Smp_246200)	-1.19458	0.600285
Smp_179970	-0.551651	0.628653	Egg protein CP391S-like [Source:UniProtKB/TrEMBL;Acc:C4QPM1]
Smp_032670	1.0439	0.628954	Egg protein C122-like [Source:UniProtKB/TrEMBL;Acc:A0A3Q0KE31]
Smp_303450(Smp_143450)	2.1171	0.697942
Smp_340590(Smp_029310)	-0.234771	0.701291
Smp_098330	0.173189	0.707121	Putative nucleolar protein family A member [Source:UniProtKB/TrEMBL;Acc:G4V8R9]
Smp_054610	-0.464274	0.710734
Smp_066990	-0.177471	0.717471	40S ribosomal protein S20-like protein; 40S ribosomal protein S20-like protein; Putative 40s rRNA protein; Putative 40s rRNA protein [Source:UniProtKB/TrEMBL;Acc:Q15EU0]
Smp_173160	1.94028	0.726496	Family M13 unassigned peptidase (M13 family) [Source:UniProtKB/TrEMBL;Acc:A0A3Q0KT66]
Smp_161820	-0.329678	0.740999
Smp_200900	0.191521	0.778088
Smp_086630	-0.9165	0.805512
Smp_266800	0.412897	0.820983
Smp_148820	-0.386545	0.851014	Hypoxanthine-guanine phosphoribosyltransferase,putative [Source:UniProtKB/TrEMBL;Acc:A0A3Q0KPJ1]
Smp_329760(Smp_012450,Smp_012460,Smp_120900)	0.136147	0.871798
Smp_179010	-0.08585	0.874426	Putative exosome complex exonuclease rrp42 (Ribosomal rna processing protein 42) [Source:UniProtKB/TrEMBL;Acc:A0A3Q0KTS1]
Smp_152110	-0.340014	0.874767
Smp_140290	-0.0924466	0.88931	U4/U6.U5 tri-snRNP-associated protein 3 (U4/U6.U5 tri-snRNP-associated 27 kDa protein) (27K) (Nucleic acid-binding protein RY-1), putative [Source:UniProtKB/TrEMBL;Acc:G4LVA5]
Smp_173350	0.837936	0.892821	Egg protein CP391S-like [Source:UniProtKB/TrEMBL;Acc:G4M157]
Smp_070130	0.0661585	0.91989	Putative zinc finger protein [Source:UniProtKB/TrEMBL;Acc:G4VJB8]
Smp_050280	0.0551492	0.92359	60S ribosomal protein L31, putative [Source:UniProtKB/TrEMBL;Acc:G4LWK0]
Smp_194130	0.438128	0.927301	Egg protein CP391S-like [Source:UniProtKB/TrEMBL;Acc:A0A3Q0KUB5]
Smp_164480	0.141752	0.956828	Tubulin beta chain [Source:UniProtKB/TrEMBL;Acc:A0A3Q0KRW5]
Smp_346850(Smp_193960)	0.127853	0.969932
Smp_202700	0.0498686	0.994402
Smp_336060(Smp_032710)	0	1
Smp_133400	0	1
Smp_315690(Smp_199230)	0	NA		genes were filtered out
Smp_180260	NA	NA	Amiloride-sensitive sodium channel,putative [Source:UniProtKB/TrEMBL;Acc:G4LUW7]
Smp_185870	-0.995021	NA
Smp_175880	NA	NA
Smp_160800	-0.367193	NA
Smp_347850(Smp_246830)	0.765345	NA
Smp_175710	-0.342612	NA	Homeobox protein aristaless-related [Source:UniProtKB/TrEMBL;Acc:A0A3Q0KTH2]
Smp_124890	NA	NA
Smp_072320	NA	NA	Putative heat shock protein 70 (Hsp70) [Source:UniProtKB/TrEMBL;Acc:A0A3Q0KHJ7]
Smp_072630	-1.38103	NA	Tegumental antigen [Source:UniProtKB/TrEMBL;Acc:I4EC25]
Smp_072670	NA	NA
Smp_131750	-0.902448	NA
Smp_331970(Smp_084570)	2.01525	NA	Steroid dehydrogenase, putative [Source:UniProtKB/TrEMBL;Acc:G4LW23]
Smp_347490(Smp_242210)	NA	NA
Smp_046780	0.119235	NA	Putative aut1 [Source:UniProtKB/TrEMBL;Acc:G4VCN3]
Smp_147340	NA	NA
Smp_156550	0.630176	NA	Alpha-amylase, putative [Source:UniProtKB/TrEMBL;Acc:A0A3Q0KQQ3]
Smp_340640(Smp_032690)	NA	NA
Smp_029400	2.1091	NA
Smp_122320	-1.4725	NA
Smp_192040	NA	NA
Smp_150000	0.414832	NA
Smp_168430	NA	NA
Smp_137250	1.24514	NA
Smp_340550(Smp_027820)	1.27502	NA
Smp_094930	NA	NA	Early growth response protein, putative [Source:UniProtKB/TrEMBL;Acc:A0A3Q0KJE7]
Smp_202720	NA	NA
Smp_165340	1.11806	NA	Retinaldehyde binding protein-related [Source:UniProtKB/TrEMBL;Acc:A0A3Q0KS00]
Smp_193400	NA	NA
Smp_201320	NA	NA	Smp_201320 [Source:UniProtKB/TrEMBL;Acc:G4LV62]
Smp_344470(Smp_152420)	NA	NA
Smp_056770	NA	NA
Smp_153370	NA	NA
Smp_342770(Smp_133430)	0.630176	NA
Smp_187410	0.183965	NA
Smp_179390	1.54145	NA
Smp_334700(Smp_170830)	-0.404612	NA
Smp_147130	-1.36742	NA
Smp_166690	0.250733	NA
Smp_337820(Smp_166710)	0.700412	NA
Smp_192050	-0.403332	NA
Smp_193940	-1.84835	NA	Gag protein [Source:UniProtKB/TrEMBL;Acc:Q4QQD5]
Smp_021460	2.41359	NA	Glutamine synthetase bacteria, putative [Source:UniProtKB/TrEMBL;Acc:A0A3Q0KD81]
Smp_114870	NA	NA
Smp_132110	NA	NA
Smp_170190	-0.44639	NA
Smp_070370	NA	NA
NA indicates genes with outlier counts and were filtered out by the analysis.
